# *Salmonella enterica* serovar Typhimurium ST313 sublineage 2.2 has emerged in Malawi with a characteristic gene expression signature and a fitness advantage

**DOI:** 10.1101/2023.07.11.548493

**Authors:** Benjamin Kumwenda, Rocío Canals, Alexander V. Predeus, Xiaojun Zhu, Carsten Kröger, Caisey Pulford, Nicolas Wenner, Lizeth Lacharme Lora, Yan Li, Siân V. Owen, Dean Everett, Karsten Hokamp, Robert S. Heyderman, Philip M. Ashton, Melita A. Gordon, Chisomo L. Msefula, Jay C. D. Hinton

## Abstract

Invasive non-typhoidal *Salmonella* (iNTS) disease is a serious bloodstream infection that targets immune-compromised individuals, and causes significant mortality in sub-Saharan Africa. *Salmonella enterica* serovar Typhimurium ST313 causes the majority of iNTS in Malawi, and we performed an intensive comparative genomic analysis of 608 isolates obtained from fever surveillance at the Queen Elizabeth Hospital, Blantyre between 1996 and 2018. We discovered that following the upsurge of the well-characterised *S.* Typhimurium ST313 lineage 2 from 1999 onwards, two new multidrug-resistant sublineages designated 2.2 and 2.3, emerged in Malawi in 2006 and 2008, respectively. The majority of *S.* Typhimurium isolates from human bloodstream infections in Malawi now belong to sublineage 2.2 or 2.3. To identify factors that characterised the emergence of the prevalent ST313 sublineage 2.2, we performed genomic and functional analysis of two representative strains, D23580 (lineage 2) and D37712 (sublineage 2.2). Comparative genomic analysis showed that the chromosome of ST313 lineage 2 and sublineage 2.2 were broadly similar, only differing by 29 SNPs and small indels and a 3kb deletion in the Gifsy-2 prophage region that spanned the *sseI* pseudogene. Lineage 2 and sublineage 2.2 have unique plasmid profiles that were verified by long read sequencing. The transcriptome was initially explored in 15 infection-relevant conditions and within macrophages. Differential gene expression was subsequently investigated in depth in the four most important *in vitro* growth conditions. We identified up-regulation of SPI2 genes in non-inducing conditions, and down-regulation of flagellar genes in D37712, compared to D23580. Following phenotypic confirmation of transcriptional differences, we discovered that sublineage 2.2 had increased fitness compared with lineage 2 during mixed-growth in minimal media. We speculate that this competitive advantage is contributing to the continuing presence of sublineage 2.2 in Malawi.
