## Supplementary material for "*Salmonella enterica* serovar Typhimurium ST313 sublineage 2.2 has emerged in Malawi with a characteristic gene expression signature and a fitness advantage": Table S1

### Sheet: lineage 2.2 vs 2.3
Genome	Location	Type	Reference sequence	Variant	LOCUS_TAG	GENE	PRODUCT	L2.2 (D37712)	L2.3 (D49679)
D23580_liv_chr	210401	snp	G	A	STMMW_01851	yadE	putative exported protein
D23580_liv_chr	238146	snp	T	C	STMMW_02081	hemL	GSA
D23580_liv_chr	271609	snp	A	G		dnaE	DNA polymerase III, alpha chain
D23580_liv_chr	296601	snp	T	C	STMMW_02551	yafC	hypothetical transcriptional regulator
D23580_liv_chr	327523	snp	G	A	STMMW_02901	sciS	type VI system protein
D23580_liv_chr	828098	snp	C	T	STMMW_07811	STMMW_07811	putative glycosyltransferase, cell wall biogenesis
D23580_liv_chr	864894	snp	G	T	STMMW_08141	STMMW_08141	putative hydro-lyase
D23580_liv_chr	1006788	snp	T	C	STMMW_09481	poxB	pyruvate dehydrogenase
D23580_liv_chr	1016080	ins	G	GAC	STMMW_09551	macB	conserved hypothetical ABC transporter (pseudogene)
D23580_liv_chr	1109673	snp	A	C
D23580_liv_chr	1223669	del	TCGCTGG	T	STMMW_11461	ycdZ	putative membrane protein
D23580_liv_chr	1450049	snp	C	T	STMMW_13761	sufB	conserved hypothetical protein
D23580_liv_chr	1658462	snp	C	T	STMMW_15731	narY	respiratory nitrate reductase 2 beta chain
D23580_liv_chr	1681202	snp	A	G	STMMW_15931	ydcR	putative regulatory protein
D23580_liv_chr	1937923	snp	A	G	STMMW_18371	yebS	putative membrane protein
D23580_liv_chr	2269871	snp	A	T	STMMW_21811	stcC	outer membrane fimbrial usher protein
D23580_liv_chr	2406365	snp	T	C	STMMW_23011	nrdA	ribonucleoside-diphosphate reductase 1 alpha chain
D23580_liv_chr	2442874	snp	T	C	STMMW_23351	elaA	conserved hypothetical protein
D23580_liv_chr	2870304	snp	G	T	STMMW_27061	STMMW_27061	putative type I secretion protein
D23580_liv_chr	2881212	snp	A	G
D23580_liv_chr	3061447	snp	G	T	STMMW_28891	pcm	L-isoaspartyl protein carboxyl methyltransferase
D23580_liv_chr	3097634	snp	G	A	STMMW_29201	rumA	Uracil-5--methyltransferase
D23580_liv_chr	3154822	snp	T	A
D23580_liv_chr	3199920	snp	T	C	STMMW_30091	yqfA	putative membrane protein
D23580_liv_chr	3219463	snp	T	C	STMMW_30271	yggA	possible membrane transport protein
D23580_liv_chr	3256598	snp	A	G
D23580_liv_chr	3691384	snp	A	C	STMMW_34991	bioH	putative biotin biosynthesis protein
D23580_liv_chr	3746113	snp	C	T	STMMW_35421	ugpQ	glycerophosphoryl diester phosphodiesterase
D23580_liv_chr	3965330	snp	A	G	STMMW_37361	yicE	putative purine permease
D23580_liv_chr	4042133	snp	T	C	STMMW_38041	yhjA	probable cytochrome c peroxidase
D23580_liv_chr	4076021	snp	T	C	STMMW_38311	STMMW_38311	reverse transcriptase
D23580_liv_chr	4131213	snp	G	A	STMMW_38751	comM	Putative competence protein (chelatase)
D23580_liv_chr	4215564	snp	C	T	STMMW_39541	pepQ	proline dipeptidase
D23580_liv_chr	4457169	snp	C	A	STMMW_41631	STMMW_41631	predicted bacteriophage tail sheath protein
D23580_liv_chr	4586448	snp	C	T	STMMW_42692	STMMW_42692	hypothetical exported protein
D23580_liv_pSLT-BT	23366	ins	G	GT	SLT-BT0211	spvD_2	Salmonella plasmid virulence protein
D23580_liv_pSLT-BT	34297	del	GTGTCTGCAGAGTAAGA	G	SLT-BT0291	rlgA_2	putative resolvase (fragment)
D23580_liv_pSLT-BT	73501	del	GCCTGTT	G	PBT1-0881	PBT1-0881	helicase Snf2 family
D23580_liv_pSLT-BT	73501	del	GCCTGTTCCTGTT	G	PBT1-0881	PBT1-0881	helicase Snf2 family
