## Supplementary material for "*Salmonella enterica* serovar Typhimurium ST313 sublineage 2.2 has emerged in Malawi with a characteristic gene expression signature and a fitness advantage": Table S2

### Sheet: D37712 vs D23580
Chromosome	Location	Type	Gene
D23580_liv_chr	210401	stop	yadE
D23580_liv_chr	238146	missense	hemL
D23580_liv_chr	271609	syn	dnaE
D23580_liv_chr	296601	missense	yafC
D23580_liv_chr	327523	missense	sciS
D23580_liv_chr	864894	missense	STM0762
D23580_liv_chr	1006788	missense	poxB
D23580_liv_chr	1016080	insertion	group_53
D23580_liv_chr	1109673	missense	group_225
D23580_liv_chr	1223669	deletion	ycdZ
D23580_liv_chr	1450049	missense	sufB
D23580_liv_chr	1658462	missense	narY
D23580_liv_chr	1681202	syn	ydcR
D23580_liv_chr	2269871	missense	stcC
D23580_liv_chr	2406365	missense	nrdA
D23580_liv_chr	2442874	missense	elaA
D23580_liv_chr	2755248	noncoding	lepB
D23580_liv_chr	2881212	noncoding	STM2749
D23580_liv_chr	3154822	noncoding	comN
D23580_liv_chr	3199920	syn	yqfA
D23580_liv_chr	3219463	missense	yggA
D23580_liv_chr	3256598	noncoding	pilT
D23580_liv_chr	3691384	missense	bioH
D23580_liv_chr	3965330	syn	yicE
D23580_liv_chr	4131213	missense	comM
D23580_liv_chr	4586448	noncoding	STM4312
D23580_v2_pSLT	40086	deletion	group_116
D23580_v2_pSLT	79329	noncoding	strB
D23580_v2_pSLT	90269	insertion	spvD
D23580_liv_chr	1134850	deletion	sseI
D23580_liv_chr	2908300	inversion	hin
