## Supplementary material for "*Salmonella enterica* serovar Typhimurium ST313 sublineage 2.2 has emerged in Malawi with a characteristic gene expression signature and a fitness advantage": Table S3

### Sheet: pseudogenes
ST474 ID	Gene name	Product	ST19 (4/74)	ST313 L2.0 (D23580)	ST313 L2.2 (D37712)
SL1344_0066A	STM0065	Putative viral protein
SL1344_0180	yadE	polysaccharide deacetylase family protein
SL1344_0708	STM0726	glycosyl transferase
SL1344_0809	ybiP	phosphoethanolamine transferase
SL1344_0881	macB	macrolide ABC transporter ATP-binding protein/permease MacB
SL1344_0962	STM1023	hypothetical protein
SL1344_1446	ydeE	efflux MFS transporter YdeE
SL1344_1567	STM1637	membrane protein
SL1344_1873	STM1940	cell wall-associated hydrolase
SL1344_2475	ratB	hypothetical protein
SL1344_2659	yfjG	type II toxin-antitoxin system RatA family toxin
SL1344_2911	ygbE	DUF3561 family protein
SL1344_2990	STM3012	LacI family DNA-binding transcriptional regulator
SL1344_3051	STM3075	sulfate/molybdate ABC transporter ATP-binding protein
SL1344_3327	ttdA	L(+)-tartrate dehydratase subunit alpha
SL1344_3589	bcsG	cellulose biosynthesis protein BcsG
SL1344_3663	STM3698	MFS transporter
SL1344_3711	STM3745	hypothetical protein
SL1344_3733	dgaE	D-glucosaminate-6-phosphate ammonia lyase
SL1344_3765	STM3796A	EamA family transporter
SL1344_4131	STM4196	hypothetical protein
SL1344_4223	lpxO	lipid A hydroxylase LpxO
SL1344_4288	STM4351	transporter substrate-binding domain-containing protein
SLP1_0070	spvD	SPI-2 type III secretion system effector cysteine hydrolase SpvD
SLP1_0103	PSLT002	phospholipase
