## Supplementary material for "*Salmonella enterica* serovar Typhimurium ST313 sublineage 2.2 has emerged in Malawi with a characteristic gene expression signature and a fitness advantage": Table S8

### Sheet: Bacterial strains
	Strains used in this study	Descriptiona	Reference	Genome-resequencedb
	S. Typhimurium
	4/74	Reference strain for S. Typhimurium ST19	Rankin and Taylor (1966)	Yes
	D23580	Reference strain for S. Typhimurium ST313 Lineage 2.0	Kingsley et al., (2009)	Yes
	D37712	Reference strain for S. Typhimurium ST313 Lineage 2.2	Msefula et al. (2012)	Yes
	SSS18	D23580 del-Tn21 KmR	Professor Rob Kingsley
	JH4235	D23580 SSS18 KmS	This study	Yes
	JH4692	D23580 SSS18 KmS, ssaG-gfp+	This study	Yes
	JH3794	D23580 KmR	Honeycutt et al. (2020)	Yes
	JH4695	D23580::Tn7-sGFP2-KmR	This study	No
	JH4696	D23580::Tn7-mScarlet-GmR	This study	No
	JH4693	D37712 ssaG-gfp+	This study	No
	JH4232	D37712 KmR	This study	No
	JH4697	D37712::Tn7-sGFP2-KmR	This study	No
	JH4698	D37712::Tn7-mScarlet-GmR	This study	No
		aRelevant antibiotic resistance or susceptibility are respectively indicated by R or S: Km, kanamycin; Gm, gentamicin. The native resistances of the strains are not indicated.
		bBacterial genomes have been validated by resequenced using the Illumina whole genome sequencing service of MicrobesNG (https://microbesng.com)
